# Prion diseases disrupt the glutamate/glutamine metabolism in skeletal muscle

**DOI:** 10.1101/2023.10.31.564879

**Authors:** Davide Caredio, Maruša Koderman, Karl Frontzek, Silvia Sorce, Mario Nuvolone, Juliane Bremer, Petra Schwarz, Stefano Sellitto, Nathalie Streichenberger, Claudia Scheckel, Adriano Aguzzi

## Abstract

In prion diseases, aggregates of misfolded prion protein (PrP^Sc^) accumulate not only in the brain but also in extraneural organs. This raises the question whether prion-specific pathologies arise also extraneurally. Here we sequenced mRNA transcripts in skeletal muscle, spleen and blood of prion-inoculated mice at eight timepoints during disease progression. We detected gene-expression changes in all three organs, with skeletal muscle showing the most consistent alterations. The glutamate-ammonia ligase (*GLUL*) gene exhibited uniform upregulation in skeletal muscles of mice infected with three distinct scrapie prion strains (RML, ME7, and 22L) and in victims of human sporadic Creutzfeldt-Jakob disease. *GLUL* dysregulation was accompanied by changes in glutamate/glutamine metabolism, leading to reduced glutamate levels in skeletal muscle. None of these changes were observed in skeletal muscle of humans with amyotrophic lateral sclerosis, Alzheimer’s disease, or dementia with Lewy bodies, suggesting that they are specific to prion diseases. These findings reveal an unexpected metabolic dimension of prion infections and point to a potential role for GLUL dysregulation in the glutamate/glutamine metabolism in prion-affected skeletal muscle.
