## Supplementary tables for "Prion diseases disrupt the glutamate/glutamine metabolism in skeletal muscle": Supplementary table 1.csv

ENSMUSG00000001576	Ergic1
ENSMUSG00000003153	Slc2a3
ENSMUSG00000004655	Aqp1
ENSMUSG00000005824	Tnfsf14
ENSMUSG00000009291	Pttg1ip
ENSMUSG00000014496	Ankrd28
ENSMUSG00000018293	Pfn1
ENSMUSG00000019505	Ubb
ENSMUSG00000020689	Itgb3
ENSMUSG00000021675	F2rl2
ENSMUSG00000022051	Bnip3l
ENSMUSG00000022817	Itgb5
ENSMUSG00000023175	Bsg
ENSMUSG00000024213	Nudt3
ENSMUSG00000025025	Mxi1
ENSMUSG00000025503	Taldo1
ENSMUSG00000026150	Mff
ENSMUSG00000026421	Csrp1
ENSMUSG00000026782	Abi2
ENSMUSG00000027187	Cat
ENSMUSG00000027359	Slc27a2
ENSMUSG00000028124	Gclm
ENSMUSG00000028497	Hacd4
ENSMUSG00000028745	Capzb
ENSMUSG00000029359	Tesc
ENSMUSG00000029922	Mkrn1
ENSMUSG00000030122	Ptms
ENSMUSG00000031021	Tmem9b
ENSMUSG00000031647	Mfap3l
ENSMUSG00000032020	Ubash3b
ENSMUSG00000032470	Mras
ENSMUSG00000034201	Gas2l1
ENSMUSG00000035692	Isg15
ENSMUSG00000036356	Csgalnact1
ENSMUSG00000036964	Trim17
ENSMUSG00000037833	Sh2d4b
ENSMUSG00000038301	Snx10
ENSMUSG00000039232	Stx11
ENSMUSG00000040234	Tm7sf3
ENSMUSG00000041028	Ghitm
ENSMUSG00000042590	Ipo11
ENSMUSG00000045932	Ifit2
ENSMUSG00000048376	F2r
ENSMUSG00000052062	Pard3b
ENSMUSG00000053469	Tg
ENSMUSG00000056201	Cfl1
ENSMUSG00000059495	Arhgef12
ENSMUSG00000061751	Kalrn
ENSMUSG00000063873	Slc24a3
ENSMUSG00000069601	Ank3
ENSMUSG00000074918	Inafm2
ENSMUSG00000079625	Tm4sf19
ENSMUSG00000090841	Myl6
ENSMUSG00000102422	Gm21949
ENSMUSG00000110747	Gm35657
ENSMUSG00000001794	Capns1
ENSMUSG00000003948	Mmd
ENSMUSG00000004665	Cnn2
ENSMUSG00000006301	Tmbim1
ENSMUSG00000009378	Slc16a12
ENSMUSG00000015316	Slamf1
ENSMUSG00000018567	Gabarap
ENSMUSG00000019838	Slc16a10
ENSMUSG00000020787	P2rx1
ENSMUSG00000021687	Scamp1
ENSMUSG00000022108	Itm2b
ENSMUSG00000022836	Mylk
ENSMUSG00000023456	Tpi1
ENSMUSG00000024270	Slc39a6
ENSMUSG00000025139	Tollip
ENSMUSG00000025702	March8
ENSMUSG00000026202	Tuba4a
ENSMUSG00000026457	Adipor1
ENSMUSG00000026815	Gfi1b
ENSMUSG00000027220	Syt13
ENSMUSG00000027777	Schip1
ENSMUSG00000028249	Sdcbp
ENSMUSG00000028557	Rnf11
ENSMUSG00000028771	Ptpn12
ENSMUSG00000029465	Arpc3
ENSMUSG00000029925	Tbxas1
ENSMUSG00000030352	Tspan9
ENSMUSG00000031162	Gata1
ENSMUSG00000031799	Tpm4
ENSMUSG00000032261	Sh3bgrl2
ENSMUSG00000032802	Srxn1
ENSMUSG00000034664	Itga2b
ENSMUSG00000036002	Fam214b
ENSMUSG00000036613	Eipr1
ENSMUSG00000037148	Arhgap10
ENSMUSG00000037960	Card19
ENSMUSG00000038740	Mvb12b
ENSMUSG00000039611	Tmem246
ENSMUSG00000040652	Oaz2
ENSMUSG00000041439	Mfsd6
ENSMUSG00000042688	Mapk6
ENSMUSG00000045954	Cavin2
ENSMUSG00000048827	Pkd1l3
ENSMUSG00000052572	Dlg2
ENSMUSG00000053965	Pde5a
ENSMUSG00000056476	Med12l
ENSMUSG00000059900	Tmem40
ENSMUSG00000062345	Serpinb2
ENSMUSG00000065701	Rny1
ENSMUSG00000070348	Ccnd1
ENSMUSG00000075286	Gm1968
ENSMUSG00000081534	Slc48a1
ENSMUSG00000091712	Sec14l5
ENSMUSG00000104818	Gm43661
ENSMUSG00000110841	Gpx4-ps2
ENSMUSG00000001870	Ltbp1
ENSMUSG00000004044	Cavin1
ENSMUSG00000005087	Cd44
ENSMUSG00000007415	Gatad1
ENSMUSG00000011179	Odc1
ENSMUSG00000015533	Itga2
ENSMUSG00000018585	Atox1
ENSMUSG00000019920	Lims1
ENSMUSG00000021474	Sfxn1
ENSMUSG00000021720	Rnf180
ENSMUSG00000022329	Stk3
ENSMUSG00000022841	Ap2m1
ENSMUSG00000023868	Pde10a
ENSMUSG00000024665	Fads2
ENSMUSG00000025268	Maged2
ENSMUSG00000025809	Itgb1
ENSMUSG00000026249	Serpine2
ENSMUSG00000026579	F5
ENSMUSG00000026880	Stom
ENSMUSG00000027227	Sord
ENSMUSG00000027799	Nbea
ENSMUSG00000028412	Slc44a1
ENSMUSG00000028656	Cap1
ENSMUSG00000028937	Acot7
ENSMUSG00000029534	St7
ENSMUSG00000030035	Wbp1
ENSMUSG00000030695	Aldoa
ENSMUSG00000031198	Fundc2
ENSMUSG00000031824	6430548M08Rik
ENSMUSG00000032294	Pkm
ENSMUSG00000033032	Afap1l1
ENSMUSG00000034845	Plvap
ENSMUSG00000036181	Hist1h1c
ENSMUSG00000036745	Ttll7
ENSMUSG00000037242	Clic4
ENSMUSG00000038007	Acer2
ENSMUSG00000038764	Ptpn3
ENSMUSG00000039770	Ypel5
ENSMUSG00000040713	Creg1
ENSMUSG00000041498	Kif14
ENSMUSG00000043733	Ptpn11
ENSMUSG00000046768	Rhoj
ENSMUSG00000049493	Pls1
ENSMUSG00000052681	Rap1b
ENSMUSG00000054452	Aes
ENSMUSG00000058794	Nfe2
ENSMUSG00000060147	Serpinb6a
ENSMUSG00000063354	Slc39a4
ENSMUSG00000067149	Jchain
ENSMUSG00000074342	I830077J02Rik
ENSMUSG00000076613	Ighg2b
ENSMUSG00000086316	Nbdy
ENSMUSG00000092329	Gm20388
ENSMUSG00000109967	Gm45883
ENSMUSG00000111394	AC160637.1
ENSMUSG00000001930	Vwf
ENSMUSG00000004347	Pde1c
ENSMUSG00000005580	Adcy9
ENSMUSG00000007659	Bcl2l1
ENSMUSG00000012819	Cdh23
ENSMUSG00000015932	Dstn
ENSMUSG00000018965	Ywhah
ENSMUSG00000019923	Zwint
ENSMUSG00000021589	Rhobtb3
ENSMUSG00000021996	Esd
ENSMUSG00000022365	Derl1
ENSMUSG00000022912	Pros1
ENSMUSG00000024048	Myl12a
ENSMUSG00000024812	Tjp2
ENSMUSG00000025314	Ptprj
ENSMUSG00000025889	Snca
ENSMUSG00000026311	Asb1
ENSMUSG00000026672	Optn
ENSMUSG00000026885	Ttll11
ENSMUSG00000027287	Snap23
ENSMUSG00000027858	Tspan2
ENSMUSG00000028464	Tpm2
ENSMUSG00000028716	Pdzk1ip1
ENSMUSG00000029007	Agtrap
ENSMUSG00000029580	Actb
ENSMUSG00000030064	Frmd4b
ENSMUSG00000030844	Rgs10
ENSMUSG00000031255	Sytl4
ENSMUSG00000031950	Gabarapl2
ENSMUSG00000032336	Nptn
ENSMUSG00000033470	Cysltr2
ENSMUSG00000035242	Oaz1
ENSMUSG00000036241	Ube2r2
ENSMUSG00000036751	Cox6b1
ENSMUSG00000037336	Mfsd2b
ENSMUSG00000038147	Cd84
ENSMUSG00000038949	Cnst
ENSMUSG00000040009	Gnaz
ENSMUSG00000040722	Scamp5
ENSMUSG00000041959	S100a10
ENSMUSG00000044080	S100a1
ENSMUSG00000047181	Samd14
ENSMUSG00000050192	Eif5a2
ENSMUSG00000052928	Ctif
ENSMUSG00000054641	Mmrn1
ENSMUSG00000059248	Sept9
ENSMUSG00000060594	Layn
ENSMUSG00000063838	1700027J19Rik
ENSMUSG00000068747	Sort1
ENSMUSG00000074570	Cass4
ENSMUSG00000078810	Gp6
ENSMUSG00000087203	Gm13986
ENSMUSG00000095079	Igha
ENSMUSG00000110040	AC034099.1
ENSMUSG00000002015	Bcap31
ENSMUSG00000004631	Sgce
ENSMUSG00000005611	Mrvi1
ENSMUSG00000007891	Ctsd
ENSMUSG00000014077	Chp1
ENSMUSG00000016255	Tubb1
ENSMUSG00000019370	Calm3
ENSMUSG00000020120	Plek
ENSMUSG00000021596	Mctp1
ENSMUSG00000022010	Tsc22d1
ENSMUSG00000022634	Yaf2
ENSMUSG00000023092	Fhl1
ENSMUSG00000024049	Myom1
ENSMUSG00000024965	Fermt3
ENSMUSG00000025355	Mmp19
ENSMUSG00000026112	Coa5
ENSMUSG00000026335	Pam
ENSMUSG00000026701	Prdx6
ENSMUSG00000027111	Itga6
ENSMUSG00000027327	1700037H04Rik
ENSMUSG00000028005	Gucy1b1
ENSMUSG00000028480	Glipr2
ENSMUSG00000028717	Tal1
ENSMUSG00000029030	Tprgl
ENSMUSG00000029913	Prdm5
ENSMUSG00000030104	Edem1
ENSMUSG00000030890	Ilk
ENSMUSG00000031556	Tm2d2
ENSMUSG00000031997	Trpc6
ENSMUSG00000032462	Pik3cb
ENSMUSG00000033577	Myo6
ENSMUSG00000035273	Hpse
ENSMUSG00000036295	Lrrn3
ENSMUSG00000036825	Ssx2ip
ENSMUSG00000037824	Tspan14
ENSMUSG00000038150	Ormdl3
ENSMUSG00000039031	Arhgap18
ENSMUSG00000040084	Bub1b
ENSMUSG00000040997	Abhd4
ENSMUSG00000042476	Abcb4
ENSMUSG00000044477	Zfand3
ENSMUSG00000047250	Ptgs1
ENSMUSG00000050708	Ftl1
ENSMUSG00000053279	Aldh1a1
ENSMUSG00000056091	St3gal5
ENSMUSG00000059436	Max
ENSMUSG00000060639	Hist1h4i
ENSMUSG00000063856	Gpx1
ENSMUSG00000069270	Hist1h2ac
ENSMUSG00000074813	Gm14005
ENSMUSG00000079557	March2
ENSMUSG00000089704	Galnt2
ENSMUSG00000095217	Hist1h2bn
ENSMUSG00000110481	Gm45705
