## Supplementary tables for "Prion diseases disrupt the glutamate/glutamine metabolism in skeletal muscle": Supplementary table 2.csv

ID	Description	GeneRatio	BgRatio	pvalue	p.adjust	qvalue	geneID	Count	pcat
GO:0042060	wound healing	26/253	261/13305	4.50764E-12	1.34418E-08	1.14636E-08	ENSMUSG00000001930/ENSMUSG00000004655/ENSMUSG00000004665/ENSMUSG00000005087/ENSMUSG00000020120/ENSMUSG00000020689/ENSMUSG00000020787/ENSMUSG00000021675/ENSMUSG00000022836/ENSMUSG00000022912/ENSMUSG00000024965/ENSMUSG00000025314/ENSMUSG00000025809/ENSMUSG00000026249/ENSMUSG00000026579/ENSMUSG00000031162/ENSMUSG00000031198/ENSMUSG00000031255/ENSMUSG00000032020/ENSMUSG00000032462/ENSMUSG00000035273/…	26	10^-8-10^-7
GO:0007596	blood coagulation	18/253	130/13305	4.42595E-11	4.28161E-08	3.65152E-08	ENSMUSG00000001930/ENSMUSG00000020120/ENSMUSG00000020689/ENSMUSG00000020787/ENSMUSG00000021675/ENSMUSG00000022912/ENSMUSG00000024965/ENSMUSG00000025314/ENSMUSG00000026249/ENSMUSG00000026579/ENSMUSG00000031162/ENSMUSG00000031198/ENSMUSG00000032020/ENSMUSG00000032462/ENSMUSG00000035273/ENSMUSG00000048376/ENSMUSG00000054641/ENSMUSG00000078810	18	10^-8-10^-7
GO:0007599	hemostasis	18/253	132/13305	5.74328E-11	4.28161E-08	3.65152E-08	ENSMUSG00000001930/ENSMUSG00000020120/ENSMUSG00000020689/ENSMUSG00000020787/ENSMUSG00000021675/ENSMUSG00000022912/ENSMUSG00000024965/ENSMUSG00000025314/ENSMUSG00000026249/ENSMUSG00000026579/ENSMUSG00000031162/ENSMUSG00000031198/ENSMUSG00000032020/ENSMUSG00000032462/ENSMUSG00000035273/ENSMUSG00000048376/ENSMUSG00000054641/ENSMUSG00000078810	18	10^-8-10^-7
GO:0050817	coagulation	18/253	132/13305	5.74328E-11	4.28161E-08	3.65152E-08	ENSMUSG00000001930/ENSMUSG00000020120/ENSMUSG00000020689/ENSMUSG00000020787/ENSMUSG00000021675/ENSMUSG00000022912/ENSMUSG00000024965/ENSMUSG00000025314/ENSMUSG00000026249/ENSMUSG00000026579/ENSMUSG00000031162/ENSMUSG00000031198/ENSMUSG00000032020/ENSMUSG00000032462/ENSMUSG00000035273/ENSMUSG00000048376/ENSMUSG00000054641/ENSMUSG00000078810	18	10^-8-10^-7
GO:0007229	integrin-mediated signaling pathway	12/253	78/13305	2.46041E-08	1.04814E-05	8.93889E-06	ENSMUSG00000015533/ENSMUSG00000019920/ENSMUSG00000020120/ENSMUSG00000020689/ENSMUSG00000022817/ENSMUSG00000024965/ENSMUSG00000025809/ENSMUSG00000027111/ENSMUSG00000030890/ENSMUSG00000034664/ENSMUSG00000035692/ENSMUSG00000043733	12	10^-5-10^-4
GO:0033627	cell adhesion mediated by integrin	11/253	67/13305	4.74795E-08	1.7698E-05	1.50935E-05	ENSMUSG00000015533/ENSMUSG00000020689/ENSMUSG00000022817/ENSMUSG00000024965/ENSMUSG00000025809/ENSMUSG00000027111/ENSMUSG00000029359/ENSMUSG00000034664/ENSMUSG00000038007/ENSMUSG00000043733/ENSMUSG00000054641	11	10^-5-10^-4
GO:0007160	cell-matrix adhesion	16/253	166/13305	1.07892E-07	3.57483E-05	3.04875E-05	ENSMUSG00000015533/ENSMUSG00000019920/ENSMUSG00000020689/ENSMUSG00000022817/ENSMUSG00000024965/ENSMUSG00000025314/ENSMUSG00000025809/ENSMUSG00000027111/ENSMUSG00000030890/ENSMUSG00000032462/ENSMUSG00000034664/ENSMUSG00000035273/ENSMUSG00000038007/ENSMUSG00000041959/ENSMUSG00000043733/ENSMUSG00000056201	16	10^-5-10^-4
GO:0010959	regulation of metal ion transport	19/253	284/13305	2.09258E-06	0.00056728	0.000483797	ENSMUSG00000014077/ENSMUSG00000018965/ENSMUSG00000019370/ENSMUSG00000020689/ENSMUSG00000020787/ENSMUSG00000022836/ENSMUSG00000023092/ENSMUSG00000025809/ENSMUSG00000025889/ENSMUSG00000026249/ENSMUSG00000026880/ENSMUSG00000029359/ENSMUSG00000031997/ENSMUSG00000032020/ENSMUSG00000038147/ENSMUSG00000038764/ENSMUSG00000044080/ENSMUSG00000048376/ENSMUSG00000069601	19	10^-4-10^-3
GO:0034109	homotypic cell-cell adhesion	9/253	63/13305	2.72494E-06	0.000677148	0.000577497	ENSMUSG00000020120/ENSMUSG00000020689/ENSMUSG00000024812/ENSMUSG00000024965/ENSMUSG00000026249/ENSMUSG00000031162/ENSMUSG00000032020/ENSMUSG00000054641/ENSMUSG00000069601	9	10^-4-10^-3
GO:0001954	positive regulation of cell-matrix adhesion	8/253	51/13305	4.80596E-06	0.001102414	0.000940179	ENSMUSG00000019920/ENSMUSG00000020689/ENSMUSG00000025314/ENSMUSG00000030890/ENSMUSG00000035273/ENSMUSG00000041959/ENSMUSG00000043733/ENSMUSG00000056201	8	10^-3-0.01
GO:0022898	regulation of transmembrane transporter activity	14/253	182/13305	9.90791E-06	0.002110384	0.001799812	ENSMUSG00000014077/ENSMUSG00000018965/ENSMUSG00000019370/ENSMUSG00000023092/ENSMUSG00000025809/ENSMUSG00000025889/ENSMUSG00000026880/ENSMUSG00000029359/ENSMUSG00000029580/ENSMUSG00000031997/ENSMUSG00000038764/ENSMUSG00000044080/ENSMUSG00000056201/ENSMUSG00000069601	14	10^-3-0.01
GO:0006936	muscle contraction	14/253	186/13305	1.26994E-05	0.002366846	0.002018532	ENSMUSG00000005611/ENSMUSG00000015533/ENSMUSG00000019370/ENSMUSG00000020787/ENSMUSG00000022836/ENSMUSG00000024049/ENSMUSG00000028464/ENSMUSG00000030695/ENSMUSG00000031799/ENSMUSG00000038150/ENSMUSG00000047250/ENSMUSG00000048376/ENSMUSG00000053965/ENSMUSG00000090841	14	10^-3-0.01
GO:0032409	regulation of transporter activity	14/253	192/13305	1.81912E-05	0.003187844	0.002718709	ENSMUSG00000014077/ENSMUSG00000018965/ENSMUSG00000019370/ENSMUSG00000023092/ENSMUSG00000025809/ENSMUSG00000025889/ENSMUSG00000026880/ENSMUSG00000029359/ENSMUSG00000029580/ENSMUSG00000031997/ENSMUSG00000038764/ENSMUSG00000044080/ENSMUSG00000056201/ENSMUSG00000069601	14	10^-3-0.01
GO:1904062	regulation of cation transmembrane transport	16/253	247/13305	2.03115E-05	0.003187844	0.002718709	ENSMUSG00000014077/ENSMUSG00000018965/ENSMUSG00000019370/ENSMUSG00000020689/ENSMUSG00000020787/ENSMUSG00000023092/ENSMUSG00000025809/ENSMUSG00000025889/ENSMUSG00000026880/ENSMUSG00000029359/ENSMUSG00000032020/ENSMUSG00000038764/ENSMUSG00000044080/ENSMUSG00000048376/ENSMUSG00000056201/ENSMUSG00000069601	16	10^-3-0.01
GO:0070493	thrombin-activated receptor signaling pathway	4/253	10/13305	2.45035E-05	0.003479491	0.002967436	ENSMUSG00000020120/ENSMUSG00000021675/ENSMUSG00000025889/ENSMUSG00000048376	4	10^-3-0.01
GO:0034329	cell junction assembly	16/253	262/13305	4.16744E-05	0.005403181	0.004608029	ENSMUSG00000015533/ENSMUSG00000019920/ENSMUSG00000020689/ENSMUSG00000025314/ENSMUSG00000025809/ENSMUSG00000025889/ENSMUSG00000026782/ENSMUSG00000028249/ENSMUSG00000029580/ENSMUSG00000032336/ENSMUSG00000033577/ENSMUSG00000036295/ENSMUSG00000041959/ENSMUSG00000043733/ENSMUSG00000052681/ENSMUSG00000056201	16	10^-3-0.01
GO:1990778	protein localization to cell periphery	17/253	294/13305	4.78008E-05	0.005759894	0.004912246	ENSMUSG00000006301/ENSMUSG00000007659/ENSMUSG00000022841/ENSMUSG00000023175/ENSMUSG00000024048/ENSMUSG00000025809/ENSMUSG00000026672/ENSMUSG00000027287/ENSMUSG00000029359/ENSMUSG00000029580/ENSMUSG00000037824/ENSMUSG00000038949/ENSMUSG00000041959/ENSMUSG00000049493/ENSMUSG00000052572/ENSMUSG00000061751/ENSMUSG00000069601	17	10^-3-0.01
GO:0051894	positive regulation of focal adhesion assembly	5/253	22/13305	4.82888E-05	0.005759894	0.004912246	ENSMUSG00000019920/ENSMUSG00000025314/ENSMUSG00000041959/ENSMUSG00000043733/ENSMUSG00000056201	5	10^-3-0.01
GO:0022604	regulation of cell morphogenesis	16/253	269/13305	5.71598E-05	0.00608752	0.005191659	ENSMUSG00000005087/ENSMUSG00000019920/ENSMUSG00000020689/ENSMUSG00000021589/ENSMUSG00000024048/ENSMUSG00000028745/ENSMUSG00000030695/ENSMUSG00000030890/ENSMUSG00000035273/ENSMUSG00000039031/ENSMUSG00000041959/ENSMUSG00000046768/ENSMUSG00000056201/ENSMUSG00000061751/ENSMUSG00000063838/ENSMUSG00000074570	16	10^-3-0.01
GO:1900026	positive regulation of substrate adhesion-dependent cell spreading	6/253	37/13305	6.31597E-05	0.006494559	0.005538796	ENSMUSG00000019920/ENSMUSG00000020689/ENSMUSG00000030890/ENSMUSG00000035273/ENSMUSG00000041959/ENSMUSG00000074570	6	10^-3-0.01
GO:0060249	anatomical structure homeostasis	14/253	221/13305	8.53558E-05	0.007954096	0.006783542	ENSMUSG00000012819/ENSMUSG00000020689/ENSMUSG00000020787/ENSMUSG00000023175/ENSMUSG00000024812/ENSMUSG00000025809/ENSMUSG00000030695/ENSMUSG00000031162/ENSMUSG00000032020/ENSMUSG00000038301/ENSMUSG00000043733/ENSMUSG00000047250/ENSMUSG00000048376/ENSMUSG00000053279	14	10^-3-0.01
GO:0003018	vascular process in circulatory system	11/253	148/13305	0.000121839	0.010247912	0.008739791	ENSMUSG00000005611/ENSMUSG00000020787/ENSMUSG00000024812/ENSMUSG00000025314/ENSMUSG00000028124/ENSMUSG00000029925/ENSMUSG00000034845/ENSMUSG00000047250/ENSMUSG00000048376/ENSMUSG00000053965/ENSMUSG00000063856	11	0.01-0.05
GO:0006940	regulation of smooth muscle contraction	6/253	42/13305	0.000131631	0.010247912	0.008739791	ENSMUSG00000005611/ENSMUSG00000015533/ENSMUSG00000020787/ENSMUSG00000038150/ENSMUSG00000047250/ENSMUSG00000048376	6	0.01-0.05
GO:0002028	regulation of sodium ion transport	7/253	60/13305	0.000135306	0.010247912	0.008739791	ENSMUSG00000014077/ENSMUSG00000018965/ENSMUSG00000026249/ENSMUSG00000026880/ENSMUSG00000029359/ENSMUSG00000038764/ENSMUSG00000069601	7	0.01-0.05
GO:0150117	positive regulation of cell-substrate junction organization	5/253	27/13305	0.000136968	0.010247912	0.008739791	ENSMUSG00000019920/ENSMUSG00000025314/ENSMUSG00000041959/ENSMUSG00000043733/ENSMUSG00000056201	5	0.01-0.05
GO:0017157	regulation of exocytosis	12/253	176/13305	0.000137464	0.010247912	0.008739791	ENSMUSG00000007659/ENSMUSG00000020787/ENSMUSG00000025889/ENSMUSG00000027220/ENSMUSG00000027287/ENSMUSG00000028249/ENSMUSG00000031162/ENSMUSG00000031255/ENSMUSG00000033577/ENSMUSG00000038147/ENSMUSG00000040722/ENSMUSG00000052681	12	0.01-0.05
GO:0051588	regulation of neurotransmitter transport	8/253	82/13305	0.000161999	0.011501923	0.009809257	ENSMUSG00000007659/ENSMUSG00000020689/ENSMUSG00000020787/ENSMUSG00000021596/ENSMUSG00000025809/ENSMUSG00000025889/ENSMUSG00000033577/ENSMUSG00000052681	8	0.01-0.05
GO:0061041	regulation of wound healing	8/253	82/13305	0.000161999	0.011501923	0.009809257	ENSMUSG00000022836/ENSMUSG00000022912/ENSMUSG00000025809/ENSMUSG00000026249/ENSMUSG00000032020/ENSMUSG00000035273/ENSMUSG00000048376/ENSMUSG00000054641	8	0.01-0.05
GO:0043270	positive regulation of ion transport	13/253	207/13305	0.000166299	0.011532618	0.009835435	ENSMUSG00000014077/ENSMUSG00000019370/ENSMUSG00000020787/ENSMUSG00000022836/ENSMUSG00000023092/ENSMUSG00000025809/ENSMUSG00000025889/ENSMUSG00000029359/ENSMUSG00000031997/ENSMUSG00000044080/ENSMUSG00000048376/ENSMUSG00000056201/ENSMUSG00000069601	13	0.01-0.05
GO:1905475	regulation of protein localization to membrane	11/253	154/13305	0.000173313	0.011745923	0.010017349	ENSMUSG00000006301/ENSMUSG00000007659/ENSMUSG00000022841/ENSMUSG00000025809/ENSMUSG00000026150/ENSMUSG00000026880/ENSMUSG00000029580/ENSMUSG00000038949/ENSMUSG00000049493/ENSMUSG00000061751/ENSMUSG00000069601	11	0.01-0.05
GO:0051897	positive regulation of protein kinase B signaling	8/253	84/13305	0.000191791	0.012709376	0.010839017	ENSMUSG00000022329/ENSMUSG00000025314/ENSMUSG00000025809/ENSMUSG00000030890/ENSMUSG00000032462/ENSMUSG00000035273/ENSMUSG00000063856/ENSMUSG00000074570	8	0.01-0.05
GO:0034446	substrate adhesion-dependent cell spreading	8/253	85/13305	0.000208294	0.013215585	0.011270731	ENSMUSG00000019920/ENSMUSG00000020689/ENSMUSG00000024965/ENSMUSG00000030890/ENSMUSG00000035273/ENSMUSG00000041498/ENSMUSG00000041959/ENSMUSG00000074570	8	0.01-0.05
GO:0045055	regulated exocytosis	12/253	187/13305	0.000242259	0.015050323	0.012835462	ENSMUSG00000007659/ENSMUSG00000020120/ENSMUSG00000020787/ENSMUSG00000025889/ENSMUSG00000027220/ENSMUSG00000027287/ENSMUSG00000031162/ENSMUSG00000033577/ENSMUSG00000038147/ENSMUSG00000039232/ENSMUSG00000040722/ENSMUSG00000052681	12	0.01-0.05
GO:0033622	integrin activation	4/253	18/13305	0.000316661	0.018885661	0.016106378	ENSMUSG00000020120/ENSMUSG00000024965/ENSMUSG00000041498/ENSMUSG00000052681	4	0.01-0.05
GO:0006836	neurotransmitter transport	10/253	140/13305	0.000340779	0.019324515	0.016480648	ENSMUSG00000007659/ENSMUSG00000020689/ENSMUSG00000020787/ENSMUSG00000021596/ENSMUSG00000025809/ENSMUSG00000025889/ENSMUSG00000027287/ENSMUSG00000033577/ENSMUSG00000039232/ENSMUSG00000052681	10	0.01-0.05
GO:0007265	Ras protein signal transduction	15/253	283/13305	0.000342582	0.019324515	0.016480648	ENSMUSG00000018567/ENSMUSG00000021675/ENSMUSG00000025809/ENSMUSG00000026782/ENSMUSG00000028249/ENSMUSG00000032462/ENSMUSG00000032470/ENSMUSG00000036825/ENSMUSG00000041498/ENSMUSG00000046768/ENSMUSG00000048376/ENSMUSG00000052681/ENSMUSG00000059495/ENSMUSG00000061751/ENSMUSG00000063838	15	0.01-0.05
GO:1903531	negative regulation of secretion by cell	9/253	115/13305	0.000343461	0.019324515	0.016480648	ENSMUSG00000004347/ENSMUSG00000025889/ENSMUSG00000031255/ENSMUSG00000038147/ENSMUSG00000043733/ENSMUSG00000047250/ENSMUSG00000048376/ENSMUSG00000052681/ENSMUSG00000061751	9	0.01-0.05
GO:0001894	tissue homeostasis	12/253	196/13305	0.000372652	0.020204499	0.017231131	ENSMUSG00000012819/ENSMUSG00000020689/ENSMUSG00000023175/ENSMUSG00000024812/ENSMUSG00000025809/ENSMUSG00000031162/ENSMUSG00000032020/ENSMUSG00000038301/ENSMUSG00000043733/ENSMUSG00000047250/ENSMUSG00000048376/ENSMUSG00000053279	12	0.01-0.05
GO:0042744	hydrogen peroxide catabolic process	4/253	19/13305	0.000395146	0.021041531	0.017944982	ENSMUSG00000025889/ENSMUSG00000026701/ENSMUSG00000027187/ENSMUSG00000063856	4	0.01-0.05
GO:0099003	vesicle-mediated transport in synapse	11/253	170/13305	0.000408051	0.021347485	0.018205911	ENSMUSG00000007659/ENSMUSG00000020689/ENSMUSG00000020787/ENSMUSG00000022841/ENSMUSG00000025889/ENSMUSG00000027287/ENSMUSG00000029580/ENSMUSG00000033577/ENSMUSG00000039232/ENSMUSG00000040722/ENSMUSG00000052681	11	0.01-0.05
GO:0048608	reproductive structure development	15/253	290/13305	0.000443378	0.022594122	0.019269087	ENSMUSG00000001930/ENSMUSG00000005087/ENSMUSG00000007659/ENSMUSG00000019505/ENSMUSG00000021589/ENSMUSG00000022329/ENSMUSG00000026249/ENSMUSG00000026311/ENSMUSG00000027777/ENSMUSG00000029359/ENSMUSG00000031162/ENSMUSG00000043733/ENSMUSG00000058794/ENSMUSG00000060147/ENSMUSG00000070348	15	0.01-0.05
GO:0033628	regulation of cell adhesion mediated by integrin	5/253	35/13305	0.000486556	0.023285063	0.019858347	ENSMUSG00000020689/ENSMUSG00000024965/ENSMUSG00000029359/ENSMUSG00000038007/ENSMUSG00000043733	5	0.01-0.05
GO:0001505	regulation of neurotransmitter levels	10/253	147/13305	0.000502424	0.023285063	0.019858347	ENSMUSG00000007659/ENSMUSG00000020689/ENSMUSG00000020787/ENSMUSG00000021596/ENSMUSG00000025809/ENSMUSG00000025889/ENSMUSG00000027287/ENSMUSG00000033577/ENSMUSG00000039232/ENSMUSG00000052681	10	0.01-0.05
GO:0035725	sodium ion transmembrane transport	7/253	74/13305	0.000503217	0.023285063	0.019858347	ENSMUSG00000014077/ENSMUSG00000018965/ENSMUSG00000026880/ENSMUSG00000029359/ENSMUSG00000038764/ENSMUSG00000063873/ENSMUSG00000069601	7	0.01-0.05
GO:0006814	sodium ion transport	9/253	123/13305	0.000563639	0.025086143	0.021394373	ENSMUSG00000014077/ENSMUSG00000018965/ENSMUSG00000025268/ENSMUSG00000026249/ENSMUSG00000026880/ENSMUSG00000029359/ENSMUSG00000038764/ENSMUSG00000063873/ENSMUSG00000069601	9	0.01-0.05
GO:0035150	regulation of tube size	8/253	99/13305	0.000589979	0.025133102	0.021434422	ENSMUSG00000005611/ENSMUSG00000020787/ENSMUSG00000028124/ENSMUSG00000029925/ENSMUSG00000047250/ENSMUSG00000048376/ENSMUSG00000053965/ENSMUSG00000063856	8	0.01-0.05
GO:0035296	regulation of tube diameter	8/253	99/13305	0.000589979	0.025133102	0.021434422	ENSMUSG00000005611/ENSMUSG00000020787/ENSMUSG00000028124/ENSMUSG00000029925/ENSMUSG00000047250/ENSMUSG00000048376/ENSMUSG00000053965/ENSMUSG00000063856	8	0.01-0.05
GO:0097746	blood vessel diameter maintenance	8/253	99/13305	0.000589979	0.025133102	0.021434422	ENSMUSG00000005611/ENSMUSG00000020787/ENSMUSG00000028124/ENSMUSG00000029925/ENSMUSG00000047250/ENSMUSG00000048376/ENSMUSG00000053965/ENSMUSG00000063856	8	0.01-0.05
GO:0015844	monoamine transport	6/253	56/13305	0.000652639	0.027030113	0.023052262	ENSMUSG00000020689/ENSMUSG00000020787/ENSMUSG00000025889/ENSMUSG00000027220/ENSMUSG00000029580/ENSMUSG00000047250	6	0.01-0.05
GO:0019934	cGMP-mediated signaling	4/253	22/13305	0.000713041	0.028979048	0.024714385	ENSMUSG00000004655/ENSMUSG00000005611/ENSMUSG00000023868/ENSMUSG00000028005	4	0.01-0.05
GO:0007163	establishment or maintenance of cell polarity	11/253	182/13305	0.000723857	0.028979048	0.024714385	ENSMUSG00000004655/ENSMUSG00000019920/ENSMUSG00000021589/ENSMUSG00000025809/ENSMUSG00000029580/ENSMUSG00000030064/ENSMUSG00000030890/ENSMUSG00000052062/ENSMUSG00000052572/ENSMUSG00000052681/ENSMUSG00000056201	11	0.01-0.05
GO:0006596	polyamine biosynthetic process	3/253	10/13305	0.000738567	0.028979048	0.024714385	ENSMUSG00000011179/ENSMUSG00000035242/ENSMUSG00000040652	3	0.01-0.05
GO:0060215	primitive hemopoiesis	3/253	10/13305	0.000738567	0.028979048	0.024714385	ENSMUSG00000022329/ENSMUSG00000028717/ENSMUSG00000031162	3	0.01-0.05
GO:0016050	vesicle organization	13/253	244/13305	0.000805244	0.030840505	0.026301903	ENSMUSG00000004655/ENSMUSG00000014077/ENSMUSG00000015316/ENSMUSG00000022841/ENSMUSG00000025889/ENSMUSG00000026249/ENSMUSG00000027220/ENSMUSG00000027287/ENSMUSG00000028249/ENSMUSG00000038301/ENSMUSG00000039232/ENSMUSG00000041959/ENSMUSG00000068747	13	0.01-0.05
GO:1902743	regulation of lamellipodium organization	5/253	40/13305	0.000912886	0.034027844	0.029020181	ENSMUSG00000004655/ENSMUSG00000005087/ENSMUSG00000026782/ENSMUSG00000028745/ENSMUSG00000056201	5	0.01-0.05
GO:0006576	cellular biogenic amine metabolic process	6/253	60/13305	0.0009447	0.034719703	0.029610224	ENSMUSG00000011179/ENSMUSG00000021720/ENSMUSG00000025889/ENSMUSG00000035242/ENSMUSG00000040652/ENSMUSG00000040997	6	0.01-0.05
GO:0051222	positive regulation of protein transport	13/253	249/13305	0.000970554	0.034719703	0.029610224	ENSMUSG00000002015/ENSMUSG00000014077/ENSMUSG00000023175/ENSMUSG00000024049/ENSMUSG00000026150/ENSMUSG00000026880/ENSMUSG00000030104/ENSMUSG00000031255/ENSMUSG00000035242/ENSMUSG00000038949/ENSMUSG00000040234/ENSMUSG00000040652/ENSMUSG00000069601	13	0.01-0.05
GO:0033690	positive regulation of osteoblast proliferation	3/253	11/13305	0.001001306	0.034719703	0.029610224	ENSMUSG00000020689/ENSMUSG00000031162/ENSMUSG00000035273	3	0.01-0.05
GO:0098885	modification of postsynaptic actin cytoskeleton	3/253	11/13305	0.001001306	0.034719703	0.029610224	ENSMUSG00000018293/ENSMUSG00000056201/ENSMUSG00000061751	3	0.01-0.05
GO:0016079	synaptic vesicle exocytosis	7/253	84/13305	0.001078703	0.035361502	0.030157573	ENSMUSG00000007659/ENSMUSG00000020787/ENSMUSG00000025889/ENSMUSG00000027287/ENSMUSG00000033577/ENSMUSG00000039232/ENSMUSG00000052681	7	0.01-0.05
GO:0010631	epithelial cell migration	12/253	221/13305	0.001079107	0.035361502	0.030157573	ENSMUSG00000004655/ENSMUSG00000015533/ENSMUSG00000018293/ENSMUSG00000020689/ENSMUSG00000023175/ENSMUSG00000025809/ENSMUSG00000026457/ENSMUSG00000028480/ENSMUSG00000032462/ENSMUSG00000043733/ENSMUSG00000046768/ENSMUSG00000063856	12	0.01-0.05
GO:0090130	tissue migration	12/253	221/13305	0.001079107	0.035361502	0.030157573	ENSMUSG00000004655/ENSMUSG00000015533/ENSMUSG00000018293/ENSMUSG00000020689/ENSMUSG00000023175/ENSMUSG00000025809/ENSMUSG00000026457/ENSMUSG00000028480/ENSMUSG00000032462/ENSMUSG00000043733/ENSMUSG00000046768/ENSMUSG00000063856	12	0.01-0.05
GO:0090132	epithelium migration	12/253	221/13305	0.001079107	0.035361502	0.030157573	ENSMUSG00000004655/ENSMUSG00000015533/ENSMUSG00000018293/ENSMUSG00000020689/ENSMUSG00000023175/ENSMUSG00000025809/ENSMUSG00000026457/ENSMUSG00000028480/ENSMUSG00000032462/ENSMUSG00000043733/ENSMUSG00000046768/ENSMUSG00000063856	12	0.01-0.05
GO:0150115	cell-substrate junction organization	7/253	86/13305	0.001239299	0.039314775	0.033529068	ENSMUSG00000015533/ENSMUSG00000019920/ENSMUSG00000020689/ENSMUSG00000025314/ENSMUSG00000041959/ENSMUSG00000043733/ENSMUSG00000056201	7	0.01-0.05
GO:0030836	positive regulation of actin filament depolymerization	3/253	12/13305	0.001316392	0.040833264	0.034824091	ENSMUSG00000015932/ENSMUSG00000020120/ENSMUSG00000056201	3	0.01-0.05
GO:0033623	regulation of integrin activation	3/253	12/13305	0.001316392	0.040833264	0.034824091	ENSMUSG00000020120/ENSMUSG00000041498/ENSMUSG00000052681	3	0.01-0.05
GO:1901890	positive regulation of cell junction assembly	6/253	64/13305	0.001328245	0.040833264	0.034824091	ENSMUSG00000019920/ENSMUSG00000025314/ENSMUSG00000036295/ENSMUSG00000041959/ENSMUSG00000043733/ENSMUSG00000056201	6	0.01-0.05
GO:0007548	sex differentiation	10/253	168/13305	0.001405567	0.042528566	0.036269905	ENSMUSG00000007659/ENSMUSG00000019505/ENSMUSG00000021589/ENSMUSG00000026311/ENSMUSG00000027777/ENSMUSG00000029359/ENSMUSG00000031162/ENSMUSG00000043733/ENSMUSG00000060147/ENSMUSG00000070348	10	0.01-0.05
GO:0070374	positive regulation of ERK1 and ERK2 cascade	9/253	140/13305	0.001419769	0.042528566	0.036269905	ENSMUSG00000005087/ENSMUSG00000015316/ENSMUSG00000020689/ENSMUSG00000028480/ENSMUSG00000032336/ENSMUSG00000033470/ENSMUSG00000043733/ENSMUSG00000048376/ENSMUSG00000052681	9	0.01-0.05
GO:0010038	response to metal ion	11/253	198/13305	0.001438729	0.042528566	0.036269905	ENSMUSG00000004347/ENSMUSG00000004655/ENSMUSG00000019370/ENSMUSG00000022836/ENSMUSG00000025889/ENSMUSG00000026335/ENSMUSG00000027220/ENSMUSG00000027227/ENSMUSG00000037242/ENSMUSG00000052572/ENSMUSG00000069601	11	0.01-0.05
GO:0099072	regulation of postsynaptic membrane neurotransmitter receptor levels	6/253	65/13305	0.001440438	0.042528566	0.036269905	ENSMUSG00000020689/ENSMUSG00000022841/ENSMUSG00000027287/ENSMUSG00000033577/ENSMUSG00000052572/ENSMUSG00000061751	6	0.01-0.05
GO:0099643	signal release from synapse	8/253	114/13305	0.001486737	0.043043199	0.036708803	ENSMUSG00000007659/ENSMUSG00000020787/ENSMUSG00000021596/ENSMUSG00000025889/ENSMUSG00000027287/ENSMUSG00000033577/ENSMUSG00000039232/ENSMUSG00000052681	8	0.01-0.05
GO:0032411	positive regulation of transporter activity	7/253	89/13305	0.001514646	0.043429567	0.037038312	ENSMUSG00000014077/ENSMUSG00000019370/ENSMUSG00000029359/ENSMUSG00000031997/ENSMUSG00000044080/ENSMUSG00000056201/ENSMUSG00000069601	7	0.01-0.05
GO:0032956	regulation of actin cytoskeleton organization	14/253	295/13305	0.001563078	0.044229685	0.037720682	ENSMUSG00000015932/ENSMUSG00000018293/ENSMUSG00000020120/ENSMUSG00000020689/ENSMUSG00000021589/ENSMUSG00000026335/ENSMUSG00000026782/ENSMUSG00000028745/ENSMUSG00000029465/ENSMUSG00000030890/ENSMUSG00000039031/ENSMUSG00000041959/ENSMUSG00000056201/ENSMUSG00000063838	14	0.01-0.05
GO:0015850	organic hydroxy compound transport	9/253	143/13305	0.001645239	0.045426888	0.0387417	ENSMUSG00000004655/ENSMUSG00000020689/ENSMUSG00000020787/ENSMUSG00000025889/ENSMUSG00000027220/ENSMUSG00000029580/ENSMUSG00000042476/ENSMUSG00000043733/ENSMUSG00000047250	9	0.01-0.05
GO:1904951	positive regulation of establishment of protein localization	13/253	265/13305	0.001702182	0.046144607	0.039353796	ENSMUSG00000002015/ENSMUSG00000014077/ENSMUSG00000023175/ENSMUSG00000024049/ENSMUSG00000026150/ENSMUSG00000026880/ENSMUSG00000030104/ENSMUSG00000031255/ENSMUSG00000035242/ENSMUSG00000038949/ENSMUSG00000040234/ENSMUSG00000040652/ENSMUSG00000069601	13	0.01-0.05
GO:0030193	regulation of blood coagulation	5/253	46/13305	0.001733719	0.046330577	0.039512399	ENSMUSG00000022912/ENSMUSG00000026249/ENSMUSG00000032020/ENSMUSG00000035273/ENSMUSG00000048376	5	0.01-0.05
GO:0051480	regulation of cytosolic calcium ion concentration	12/253	234/13305	0.001755652	0.046330577	0.039512399	ENSMUSG00000002015/ENSMUSG00000012819/ENSMUSG00000019370/ENSMUSG00000020689/ENSMUSG00000020787/ENSMUSG00000021675/ENSMUSG00000025889/ENSMUSG00000031162/ENSMUSG00000031997/ENSMUSG00000032020/ENSMUSG00000032336/ENSMUSG00000048376	12	0.01-0.05
GO:0035335	peptidyl-tyrosine dephosphorylation	4/253	28/13305	0.001825098	0.047185195	0.040241248	ENSMUSG00000025314/ENSMUSG00000028771/ENSMUSG00000032020/ENSMUSG00000043733	4	0.01-0.05
GO:1903670	regulation of sprouting angiogenesis	4/253	28/13305	0.001825098	0.047185195	0.040241248	ENSMUSG00000032294/ENSMUSG00000032462/ENSMUSG00000044080/ENSMUSG00000046768	4	0.01-0.05
GO:0046661	male sex differentiation	7/253	92/13305	0.001835507	0.047185195	0.040241248	ENSMUSG00000007659/ENSMUSG00000019505/ENSMUSG00000021589/ENSMUSG00000026311/ENSMUSG00000029359/ENSMUSG00000031162/ENSMUSG00000070348	7	0.01-0.05
GO:0045646	regulation of erythrocyte differentiation	5/253	47/13305	0.001910485	0.047874502	0.040829114	ENSMUSG00000026815/ENSMUSG00000028717/ENSMUSG00000031162/ENSMUSG00000034201/ENSMUSG00000035692	5	0.01-0.05
GO:0010634	positive regulation of epithelial cell migration	8/253	120/13305	0.002059802	0.049721535	0.042404331	ENSMUSG00000004655/ENSMUSG00000015533/ENSMUSG00000018293/ENSMUSG00000020689/ENSMUSG00000023175/ENSMUSG00000028480/ENSMUSG00000032462/ENSMUSG00000046768	8	0.01-0.05
GO:0008277	regulation of G protein-coupled receptor signaling pathway	7/253	94/13305	0.002077106	0.049721535	0.042404331	ENSMUSG00000020120/ENSMUSG00000020689/ENSMUSG00000023868/ENSMUSG00000025809/ENSMUSG00000025889/ENSMUSG00000030844/ENSMUSG00000053965	7	0.01-0.05
GO:0050818	regulation of coagulation	5/253	48/13305	0.00210008	0.049721535	0.042404331	ENSMUSG00000022912/ENSMUSG00000026249/ENSMUSG00000032020/ENSMUSG00000035273/ENSMUSG00000048376	5	0.01-0.05
GO:0008625	extrinsic apoptotic signaling pathway via death domain receptors	6/253	70/13305	0.002113425	0.049721535	0.042404331	ENSMUSG00000006301/ENSMUSG00000007659/ENSMUSG00000018567/ENSMUSG00000022329/ENSMUSG00000063856/ENSMUSG00000068747	6	0.01-0.05
GO:0009308	amine metabolic process	6/253	70/13305	0.002113425	0.049721535	0.042404331	ENSMUSG00000011179/ENSMUSG00000021720/ENSMUSG00000025889/ENSMUSG00000035242/ENSMUSG00000040652/ENSMUSG00000040997	6	0.01-0.05
