## Supplementary tables for "Prion diseases disrupt the glutamate/glutamine metabolism in skeletal muscle": Supplementary table 3.csv

Timepoint_intervals	Organs	Ensmbl	Direction	GeneSymbol
4_8_12_14_16_18_20_term	muscle	ENSMUSG00000041417	upregulated	Pik3r1
8_12_14_16_18_20_term	muscle	ENSMUSG00000041417	upregulated	Pik3r1
8_12_14_16_18_20_term	muscle	ENSMUSG00000069045	upregulated	Ddx3y
12_14_16_18_20_term	muscle	ENSMUSG00000041417	upregulated	Pik3r1
12_14_16_18_20_term	muscle	ENSMUSG00000069045	upregulated	Ddx3y
14_16_18_20_term	muscle	ENSMUSG00000057133	upregulated	Chd6
14_16_18_20_term	muscle	ENSMUSG00000063406	upregulated	Tmed5
14_16_18_20_term	muscle	ENSMUSG00000036862	downregulated	Dchs1
14_16_18_20_term	muscle	ENSMUSG00000030861	upregulated	Acadsb
14_16_18_20_term	muscle	ENSMUSG00000035172	upregulated	Plekhh3
14_16_18_20_term	muscle	ENSMUSG00000020658	downregulated	Efr3b
14_16_18_20_term	muscle	ENSMUSG00000041417	upregulated	Pik3r1
14_16_18_20_term	muscle	ENSMUSG00000033186	upregulated	Mzt1
14_16_18_20_term	muscle	ENSMUSG00000024247	downregulated	Pkdcc
14_16_18_20_term	muscle	ENSMUSG00000069045	upregulated	Ddx3y
16_18_20_term	muscle	ENSMUSG00000057133	upregulated	Chd6
16_18_20_term	muscle	ENSMUSG00000063406	upregulated	Tmed5
16_18_20_term	muscle	ENSMUSG00000036862	downregulated	Dchs1
16_18_20_term	muscle	ENSMUSG00000030861	upregulated	Acadsb
16_18_20_term	muscle	ENSMUSG00000015568	upregulated	Lpl
16_18_20_term	muscle	ENSMUSG00000032220	downregulated	Myo1e
16_18_20_term	muscle	ENSMUSG00000035172	upregulated	Plekhh3
16_18_20_term	muscle	ENSMUSG00000020658	downregulated	Efr3b
16_18_20_term	muscle	ENSMUSG00000041417	upregulated	Pik3r1
16_18_20_term	muscle	ENSMUSG00000033186	upregulated	Mzt1
16_18_20_term	muscle	ENSMUSG00000024247	downregulated	Pkdcc
16_18_20_term	muscle	ENSMUSG00000069045	upregulated	Ddx3y
18_20_term	muscle	ENSMUSG00000099227	upregulated	Mir8114
18_20_term	muscle	ENSMUSG00000026473	upregulated	Glul
18_20_term	muscle	ENSMUSG00000023206	upregulated	Il15ra
18_20_term	muscle	ENSMUSG00000026991	upregulated	Pkp4
18_20_term	muscle	ENSMUSG00000002108	upregulated	Nr1h3
18_20_term	muscle	ENSMUSG00000027338	downregulated	Prnd
18_20_term	muscle	ENSMUSG00000038844	downregulated	Kif16b
18_20_term	muscle	ENSMUSG00000057133	upregulated	Chd6
18_20_term	muscle	ENSMUSG00000050947	downregulated	Amigo1
18_20_term	muscle	ENSMUSG00000028413	upregulated	B4galt1
18_20_term	muscle	ENSMUSG00000039936	downregulated	Pik3cd
18_20_term	muscle	ENSMUSG00000023153	upregulated	Tmem52
18_20_term	muscle	ENSMUSG00000063406	upregulated	Tmed5
18_20_term	muscle	ENSMUSG00000032766	downregulated	Gng11
18_20_term	muscle	ENSMUSG00000036862	downregulated	Dchs1
18_20_term	muscle	ENSMUSG00000030861	upregulated	Acadsb
18_20_term	muscle	ENSMUSG00000015568	upregulated	Lpl
18_20_term	muscle	ENSMUSG00000040111	upregulated	Gramd1b
18_20_term	muscle	ENSMUSG00000032220	downregulated	Myo1e
18_20_term	muscle	ENSMUSG00000000805	upregulated	Car4
18_20_term	muscle	ENSMUSG00000038453	downregulated	Srcin1
18_20_term	muscle	ENSMUSG00000035172	upregulated	Plekhh3
18_20_term	muscle	ENSMUSG00000020658	downregulated	Efr3b
18_20_term	muscle	ENSMUSG00000049106	downregulated	Dcaf5
18_20_term	muscle	ENSMUSG00000021223	downregulated	Papln
18_20_term	muscle	ENSMUSG00000041417	upregulated	Pik3r1
18_20_term	muscle	ENSMUSG00000033186	upregulated	Mzt1
18_20_term	muscle	ENSMUSG00000079020	downregulated	Slc45a4
18_20_term	muscle	ENSMUSG00000039473	downregulated	Ubn1
18_20_term	muscle	ENSMUSG00000024222	upregulated	Fkbp5
18_20_term	muscle	ENSMUSG00000007030	downregulated	Vwa7
18_20_term	muscle	ENSMUSG00000064120	upregulated	Mocs1
18_20_term	muscle	ENSMUSG00000024247	downregulated	Pkdcc
18_20_term	muscle	ENSMUSG00000036452	upregulated	Arhgap26
18_20_term	muscle	ENSMUSG00000069045	upregulated	Ddx3y
18_20_term	blood	ENSMUSG00000026950	upregulated	Neb
4_8_12_14_16_18_20_term	spleen	ENSMUSG00000055866	upregulated	Per2
8_12_14_16_18_20_term	spleen	ENSMUSG00000055866	upregulated	Per2
12_14_16_18_20_term	spleen	ENSMUSG00000055866	upregulated	Per2
14_16_18_20_term	spleen	ENSMUSG00000055866	upregulated	Per2
16_18_20_term	spleen	ENSMUSG00000055866	upregulated	Per2
18_20_term	spleen	ENSMUSG00000055866	upregulated	Per2
69
Showing 47 to 69 of 69 entries, 6 total columns
