## Supplementary tables for "Prion diseases disrupt the glutamate/glutamine metabolism in skeletal muscle": Supplementary table 7.csv

Name	Targeted Gene	Primer
m_Glul_fwd	GLUL	5'-GGG TAT GCA TGT CCG GTA GG-3'
m_Glul_rev	GLUL	5'-GGG CCT GCC CTT TCA ACT AT-3'
m_GAPDH_fwd	GAPDH	5'-CATCACTGCCACCCAGAAGACTG-3'
m_GAPDH_rev	GAPDH	6'-ATGCCAGTGAGCTTCCCGTTCAG-3'
Timepoint	Sample	Targeted Gene	Ct_1	Ct_2	Ct_3
8	NBH	GAPDH_1	14.691	14.644	14.791
8	NBH	GLUL_1	21.510	21.497	20.611
8	NBH	GAPDH_2	14.082	14.131	14.071
8	NBH	GLUL_2	21.210	21.282	21.361
8	NBH	GAPDH_3	14.110	14.138	14.072
8	NBH	GLUL_3	20.313	20.385	20.351
8	NBH	GAPDH_4	14.204	13.883	14.474
8	NBH	GLUL_4	20.372	20.362	20.504
8	Me7	GAPDH_1	14.320	14.250	14.323
8	Me7	GLUL_1	20.927	20.008	20.971
8	Me7	GAPDH_2	14.451	14.577	14.382
8	Me7	GLUL_2	21.352	21.130	21.437
8	Me7	GAPDH_3	13.547	13.681	13.539
8	Me7	GLUL_3	20.777	20.824	20.850
8	Me7	GAPDH_4	14.320	14.250	14.323
8	Me7	GLUL_4	20.927	20.008	20.971
8	22L	GAPDH_1	14.480	14.426	14.333
8	22L	GLUL_1	21.047	21.047	21.091
8	22L	GAPDH_2	16.721	16.458	16.635
8	22L	GLUL_2	24.173	24.398	24.320
8	22L	GAPDH_3	16.026	16.002	16.171
8	22L	GLUL_3	24.475	24.233	24.386
8	22L	GAPDH_4	14.788	14.843	14.731
8	22L	GLUL_4	21.872	21.774	21.892
16	NBH	GAPDH_1	15.221	15.255	15.247
16	NBH	GLUL_1	21.758	21.816	21.761
16	NBH	GAPDH_2	14.012	14.078	14.082
16	NBH	GLUL_2	20.937	20.909	20.977
16	NBH	GAPDH_3	13.970	14.009	13.747
16	NBH	GLUL_3	20.814	20.849	20.793
16	NBH	GAPDH_4	13.810	13.640	13.579
16	NBH	GLUL_4	20.516	20.494	20.475
16	Me7	GAPDH_1	15.343	15.345	15.388
16	Me7	GLUL_1	21.082	21.002	21.061
16	Me7	GAPDH_2	14.567	14.604	14.883
16	Me7	GLUL_2	20.785	20.708	20.705
16	Me7	GAPDH_3	13.929	13.869	13.913
16	Me7	GLUL_3	20.139	20.134	20.027
16	Me7	GAPDH_4	14.328	14.303	14.287
16	Me7	GLUL_4	20.132	20.215	20.036
16	22L	GAPDH_1	15.010	14.982	15.130
16	22L	GLUL_1	20.575	20.588	20.565
16	22L	GAPDH_2	14.662	14.458	14.892
16	22L	GLUL_2	20.044	20.019	20.040
16	22L	GAPDH_3	13.889	13.979	13.993
16	22L	GLUL_3	20.089	20.106	20.088
16	22L	GAPDH_4	15.488	14.795	14.653
16	22L	GLUL_4	20.395	20.703	20.250
Terminal	NBH	GAPDH_1	16.076	16.218	16.969
Terminal	NBH	GLUL_1	24.397	24.599	24.148
Terminal	NBH	GAPDH_2	14.990	16.628	14.914
Terminal	NBH	GLUL_2	22.445	22.396	22.460
Terminal	NBH	GAPDH_3	14.717	14.599	16.403
Terminal	NBH	GLUL_3	22.418	22.850	23.159
Terminal	NBH	GAPDH_4	14.410	14.220	14.087
Terminal	NBH	GLUL_4	20.401	20.396	20.429
Terminal	Me7	GAPDH_1	15.670	15.650	15.740
Terminal	Me7	GLUL_1	20.450	20.865	20.640
Terminal	Me7	GAPDH_2	14.883	14.728	15.117
Terminal	Me7	GLUL_2	19.782	20.338	19.767
Terminal	Me7	GAPDH_3	13.915	14.837	13.928
Terminal	Me7	GLUL_3	20.011	20.128	20.159
Terminal	Me7	GAPDH_4	13.951	13.991	14.483
Terminal	Me7	GLUL_4	18.275	18.447	18.370
Terminal	22L	GAPDH_1	16.695	16.187	16.333
Terminal	22L	GLUL_1	20.378	20.433	20.531
Terminal	22L	GAPDH_2	16.074	16.418	16.550
Terminal	22L	GLUL_2	20.745	20.837	21.130
Terminal	22L	GAPDH_3	15.375	15.328	15.270
Terminal	22L	GLUL_3	19.936	19.924	19.924
Terminal	22L	GAPDH_4	14.107	14.120	14.418
Terminal	22L	GLUL_4	18.411	18.411	18.382
Strain	FC	wpi	Rep	Gene
22L	0.926905994	8	1	Glul
22L	2.381646533	16	1	Glul
22L	8.652492434	term	1	Glul
22L	0.449559632	8	2	Glul
22L	2.683330566	16	2	Glul
22L	6.058449515	term	2	Glul
22L	0.295496235	8	3	Glul
22L	1.565924	16	3	Glul
22L	5.863481647	term	3	Glul
22L	0.697452482	8	4	Glul
22L	2.490764926	16	4	Glul
22L	7.828884345	term	4	Glul
Me7	1.149967811	8	1	Glul
Me7	2.140226659	16	1	Glul
Me7	4.564801803	term	1	Glul
Me7	0.813622226	8	2	Glul
Me7	1.669818662	16	2	Glul
Me7	4.294114183	term	2	Glul
Me7	0.620254297	8	3	Glul
Me7	1.506679516	16	3	Glul
Me7	2.432805886	term	3	Glul
Me7	1.149967811	8	4	Glul
Me7	1.953779606	16	4	Glul
Me7	7.638048926	term	4	Glul
NBH	1.029057376	8	1	Glul
NBH	1.189476066	16	1	Glul
NBH	0.572570275	term	1	Glul
NBH	0.636936997	8	2	Glul
NBH	0.935487845	16	2	Glul
NBH	1.174754842	term	2	Glul
NBH	1.227918509	8	3	Glul
NBH	0.918478469	16	3	Glul
NBH	0.750828164	term	3	Glul
NBH	1.242494252	8	4	Glul
NBH	0.978446678	16	4	Glul
NBH	1.980083036	term	4	Glul
